# An *in vivo* strategy for knockdown of circular RNAs

**DOI:** 10.1101/2020.01.23.916809

**Authors:** Nagarjuna Reddy Pamudurti, Ines Lucia Patop, Aishwarya Krishnamoorthy, Reut Ashwal-Fluss, Osnat Bartok, Sebastian Kadener

**Author notes:** To whom correspondence should be addressed Sebastian Kadener. These two authors contributed equally to this work (Nagarjuna Reddy Pamudurti, Ines Lucia Patop).

## Abstract

Exonic circular RNAs (circRNAs) are highly abundant and evolutionarily conserved RNAs generated mostly from exons of protein-coding genes. Assaying the functions of circRNAs is not straightforward as common approaches for circRNA depletion tend to also alter the levels of mRNAs generated from the hosting gene. Here we describe a methodology for specific knockdown of circRNAs *in vivo* with tissue and cell resolution. We also describe an experimental and computational platform for determining the potential off-target effects as well as for verifying the obtained phenotypes. Briefly, we utilize miRNA-derived shRNAs targeted to the circRNA-specific back-splice junction to specifically downregulate the circRNA. We utilized this methodology to downregulate five circRNAs that are highly expressed in the fly nervous system. There were no effects on levels of the linear RNA or any RNA with complementarity to the expressed shRNA. Interestingly, downregulation of circCtrip resulted in developmental lethality that was recapitulated with a second shRNA. Moreover, we found that downregulation of individual circRNAs caused specific changes in the fly head transcriptome, suggesting roles for these circRNAs in the fly nervous system. Together, our results provide a methodological approach that enables the comprehensive study of circRNAs at the organismal and cell levels.
