## Supplementary material for "An *in vivo* strategy for knockdown of circular RNAs": Table S1

### Sheet: Sheet1
Table S1. Oligonucleotides used in this study
Cloning Primers			shRNA	oligo1	oligo2
		1	circCaMKI	CtagcagtGTGATCTTAAGGTTCAGTGCAtagttatattcaagcataTGCACTGAACCTTAAGATCACgcg	aattcgcGTGATCTTAAGGTTCAGTGCAtatgcttgaatataactaTGCACTGAACCTTAAGATCACactg
		2	circOgt	ctagcagtATATTTGATAGGTTTACTCGAtagttatattcaagcataTCGAGTAAACCTATCAAATATgcg	aattcgcATATTTGATAGGTTTACTCGAtatgcttgaatataactaTCGAGTAAACCTATCAAATATactg
		3	circPkn	ctagcagtCTTTGCAGGAGGGCGAATACAtagttatattcaagcataTGTATTCGCCCTCCTGCAAAGgcg	aattcgcCTTTGCAGGAGGGCGAATACAtatgcttgaatataactaTGTATTCGCCCTCCTGCAAAGactg
		4	circPlexA	ctagcagtGTGTTCTAACGGTTTACATGAtagttatattcaagcataTCATGTAAACCGTTAGAACACgcg	aattcgcGTGTTCTAACGGTTTACATGAtatgcttgaatataactaTCATGTAAACCGTTAGAACACactg
		5	circCtrip	ctagcagtAATAACGCCAGGAGAACGACAtagttatattcaagcataTGTCGTTCTCCTGGCGTTATTgcg	aattcgcAATAACGCCAGGAGAACGACAtatgcttgaatataactaTGTCGTTCTCCTGGCGTTATTactg
		6	circCtrip-2	ctagcagtAACGCCAGGAGAACGACAACAtagttatattcaagcataTGTTGTCGTTCTCCTGGCGTTgcg	aattcgcAACGCCAGGAGAACGACAACAtatgcttgaatataactaTGTTGTCGTTCTCCTGGCGTTactg
			shRNA-colony PCR	ACCAGCAACCAAGTAAATCAAC	TAATCGTGTGTGATGCCTACC
qPCR primers
		Target	isoform	oligo1	oligo2
	1	camk1	circ	GGGGTCCTACACAGAAAAGGA	CCGCGTTCCATTTAGACATT
	2	Ogt	circ	GCTGTGACTCTTGATCCCAAT	ATTCTCTATGGGCCAACTCG
	3	Pkn	circ	GTCGATGGAGCCAAGAATGT	AATGGCCTCCTTGATCTCCT
	4	PlexA	circ	CGAACAATTCTGCACTCTGC	ATTTCCTTTGCGTTGGTGTC
	5	Ctrip	circ	TGCAGGTGGACAGCAAATAA	cttgatagtgctggctgctg
	6	rp49	mRNA	TACAGGCCCAAGATCGTGAA	CCATTTGTGCGACAGCTTAG
	7	28srRNA	mRNA	ATTCAGGTTCATCGGGCTTA	CCGTGAGGGAAAGTTGAAAA
