## Supplementary material for "An *in vivo* strategy for knockdown of circular RNAs": Table S3

### Sheet: TableS3_offtarget_actin
Table S3. List of possible off-target genes and their expression changes in the different circRNA knockdown strains.
gene	logFC_w1118	pval_w1118	shRNA
CaMKI	0.0826247	0.885521	circCamk1
CG42492	0.00306034	0.998401	circCamk1
CR43334	0.158594	0.977558	circCamk1
CS-2	-0.914905	NA	circCamk1
Spn47C	0.463426	0.200356	circCamk1
CG43980	0.743665	0.651019	circOgt
coro	0.0611228	0.873807	circOgt
Hsp22	-0.447358	0.558896	circOgt
Hsp67Bb	-0.447358	0.558896	circOgt
SuUR	-0.165425	0.903173	circOgt
VhaSFD	0.0158806	0.967205	circOgt
CG1024	-0.207802	0.831387	circPkn
CG17633	-8.16032	NA	circPkn
CG5043	0.374135	0.516164	circPkn
Cpr76Bc	0.29281	0.257572	circPkn
Eps-15	0.842014	0.0221891	circPkn
Nlg2	-0.335523	0.338363	circPkn
Osi10	-0.0272919	0.960241	circPkn
P32	-0.207802	0.831387	circPkn
Sec3	-8.16032	NA	circPkn
ATPsynG	-0.107899	0.506741	circPlexa
px	-0.264445	0.374051	circPlexa
Trn	-0.271866	0.489661	circPlexa
