## Supplementary material for "An *in vivo* strategy for knockdown of circular RNAs": Table S5

### Sheet: Table S5 GO terms logPval
Table S5. Gene Ontology (GO) term analysis of the differentially expressed genes upon specific circRNA knockdowns.
Go term	circCamk1	circOgt	circPkn	circPlexA
GO:0006030 chitin metabolic process	1.79487	0	2.1184	1.9093
GO:1901071 glucosamine-containing compound metabolic process	1.73135	0	1.92776	1.48174
GO:0007608 sensory perception of smell	1.73135	0	0	0
GO:0006040 amino sugar metabolic process	1.73135	0	2.1184	1.34574
GO:0005975 carbohydrate metabolic process	1.72435	0	0	1.34574
GO:0006022 aminoglycan metabolic process	1.35882	0	1.15163	1.78359
GO:0005996 monosaccharide metabolic process	1.15499	0	0	1.52915
GO:0044421 extracellular region part	1.71127	5.38363	5.27292	8.31018
GO:0036379 myofilament	1.58523	0	0	0
GO:0005615 extracellular space	1.4349	5.38363	5.56144	8.93161
GO:0044449 contractile fiber part	1.29467	0	0	0
GO:0043292 contractile fiber	1.29467	0	1.41791	0
GO:0005865 striated muscle thin filament	1.0867	0	0	0
GO:0005549 odorant binding	2.36796	0	1.76341	0
GO:0008061 chitin binding	2.36796	0	1.16365	2.77203
GO:0010499 proteasomal ubiquitin-independent protein catabolic process	0	2.27941	3.85503	6.38957
GO:0007305 vitelline membrane formation involved in chorion-containing eggshell formation	0	1.328	1.27708	0
GO:0030704 vitelline membrane formation	0	1.328	1.27708	0
GO:0035803 egg coat formation	0	1.328	1.27708	0
GO:0019773 proteasome core complex, alpha-subunit complex	0	4.60206	4.03169	4.60585
GO:0005839 proteasome core complex	0	3.81407	5.43125	8.10503
GO:0000502 proteasome complex	0	3.24483	6.82728	10.4748
GO:1905369 endopeptidase complex	0	3.24483	6.82728	10.4748
GO:0035805 egg coat	0	1.83154	2.92374	1.80428
GO:1905368 peptidase complex	0	1.80699	5.14645	8.31018
GO:0042555 MCM complex	0	1.22645	0	0
GO:0030312 external encapsulating structure	0	1.1074	3.15692	2.01689
GO:0004298 threonine-type endopeptidase activity	0	3.01432	4.66017	7.08942
GO:0070003 threonine-type peptidase activity	0	3.01432	4.66017	7.08942
GO:0070011 peptidase activity, acting on L-amino acid peptides	0	2.18868	2.92332	3.87844
GO:0004175 endopeptidase activity	0	2.18824	1.76341	1.61009
GO:0008233 peptidase activity	0	2.18824	2.87815	3.68823
GO:0001530 lipopolysaccharide binding	0	1.11254	0	0
GO:0042165 neurotransmitter binding	0	1.11254	0	3.06186
GO:0038023 signaling receptor activity	0	1.11254	0	0
GO:0071949 FAD binding	0	1.11254	0	0
GO:0005179 hormone activity	0	1.11254	2.52131	3.87844
GO:0004930 G protein-coupled receptor activity	0	1.11254	0	0
GO:0008020 G protein-coupled photoreceptor activity	0	1.11254	0	0
GO:0016705 oxidoreductase activity, acting on paired donors, with incorporation or reduction of molecular oxygen	0	1.02073	2.90745	2.56519
GO:0007218 neuropeptide signaling pathway	0	0	2.1184	2.46039
GO:0030198 extracellular matrix organization	0	0	2.1184	0
GO:0006270 DNA replication initiation	0	0	2.07994	0
GO:0006936 muscle contraction	0	0	2.0762	0
GO:0003012 muscle system process	0	0	2.0762	1.08003
GO:0043062 extracellular structure organization	0	0	1.97165	0
GO:1901565 organonitrogen compound catabolic process	0	0	1.39908	2.22329
GO:0043090 amino acid import	0	0	1.3376	0
GO:0006511 ubiquitin-dependent protein catabolic process	0	0	1.31493	2.44583
GO:0019941 modification-dependent protein catabolic process	0	0	1.27708	2.38011
GO:0006937 regulation of muscle contraction	0	0	1.27708	0
GO:0090257 regulation of muscle system process	0	0	1.27708	0
GO:0046349 amino sugar biosynthetic process	0	0	1.27708	0
GO:0043161 proteasome-mediated ubiquitin-dependent protein catabolic process	0	0	1.26725	3.18203
GO:0043632 modification-dependent macromolecule catabolic process	0	0	1.26725	2.29735
GO:0009617 response to bacterium	0	0	1.24345	2.35696
GO:0010498 proteasomal protein catabolic process	0	0	1.04732	2.90683
GO:0051603 proteolysis involved in cellular protein catabolic process	0	0	1.03695	2.01787
GO:0019236 response to pheromone	0	0	1.03695	0
GO:0044257 cellular protein catabolic process	0	0	1.03695	2.00013
GO:0085029 extracellular matrix assembly	0	0	1.03695	0
GO:0006261 DNA-dependent DNA replication	0	0	1.03695	0
GO:0006260 DNA replication	0	0	1.03695	0
GO:0001838 embryonic epithelial tube formation	0	0	1.03695	0
GO:0006034 cuticle chitin metabolic process	0	0	1.03695	0
GO:0006035 cuticle chitin biosynthetic process	0	0	1.03695	0
GO:0005838 proteasome regulatory particle	0	0	1.5622	2.01689
GO:0022624 proteasome accessory complex	0	0	1.49753	1.95844
GO:0005506 iron ion binding	0	0	2.97784	1.1405
GO:0020037 heme binding	0	0	2.94294	0
GO:0046906 tetrapyrrole binding	0	0	2.94294	0
GO:0071855 neuropeptide receptor binding	0	0	2.90745	1.4455
GO:0005184 neuropeptide hormone activity	0	0	2.52131	3.87844
GO:0016491 oxidoreductase activity	0	0	2.12138	2.2476
GO:0048018 receptor ligand activity	0	0	2.07234	2.24863
GO:0048037 cofactor binding	0	0	1.81184	1.2074
GO:0030545 receptor regulator activity	0	0	1.76341	1.9664
GO:0050830 defense response to Gram-positive bacterium	0	0	0	3.62094
GO:0019731 antibacterial humoral response	0	0	0	3.47145
GO:0006952 defense response	0	0	0	2.05991
GO:0006959 humoral immune response	0	0	0	2.00123
GO:0051156 glucose 6-phosphate metabolic process	0	0	0	1.96082
GO:0007186 G protein-coupled receptor signaling pathway	0	0	0	1.9093
GO:0030163 protein catabolic process	0	0	0	1.74719
GO:0042742 defense response to bacterium	0	0	0	1.69898
GO:0019730 antimicrobial humoral response	0	0	0	1.59134
GO:0006739 NADP metabolic process	0	0	0	1.59134
GO:0009057 macromolecule catabolic process	0	0	0	1.56993
GO:0006955 immune response	0	0	0	1.52915
GO:0050829 defense response to Gram-negative bacterium	0	0	0	1.46501
GO:0019682 glyceraldehyde-3-phosphate metabolic process	0	0	0	1.36653
GO:0055093 response to hyperoxia	0	0	0	1.34574
GO:0098542 defense response to other organism	0	0	0	1.32585
GO:0019318 hexose metabolic process	0	0	0	1.32585
GO:0006006 glucose metabolic process	0	0	0	1.25918
GO:0036296 response to increased oxygen levels	0	0	0	1.25918
GO:0009607 response to biotic stimulus	0	0	0	1.25918
GO:0043207 response to external biotic stimulus	0	0	0	1.25918
GO:0051707 response to other organism	0	0	0	1.25918
GO:0044265 cellular macromolecule catabolic process	0	0	0	1.24776
GO:0046680 response to DDT	0	0	0	1.01075
GO:0019774 proteasome core complex, beta-subunit complex	0	0	0	1.55435
GO:0016616 oxidoreductase activity, acting on the CH-OH group of donors, NAD or NADP as acceptor	0	0	0	1.62028
GO:0005326 neurotransmitter transporter activity	0	0	0	1.45927
GO:0016614 oxidoreductase activity, acting on CH-OH group of donors	0	0	0	1.27349
GO:0072555 17-beta-ketosteroid reductase activity	0	0	0	1.18547
GO:0072582 17-beta-hydroxysteroid dehydrogenase (NADP+) activity	0	0	0	1.18547
GO:0001664 G protein-coupled receptor binding	0	0	0	1.15472
GO:0000253 3-keto sterol reductase activity	0	0	0	1.083
