## Supplementary material for "An *in vivo* strategy for knockdown of circular RNAs": Table S6

### Sheet: Table S6 offtarget_ctrip
Table S6. List of possible off-target genes and their expression changes in the two circCtrip KD strains
offtarget	logFC	adjpval	shRNA
CG15546	-0.143768	0.649099	sh-circctrip
Rip11	0.148259	0.503957	sh-circctrip
shot	-0.34409	0.00348283	sh-circctrip
sls	-0.143768	0.649099	sh-circctrip
ctrip	-0.164643	0.624405	sh-circctrip.5p
Mnt	0.70497	0.067802	sh-circctrip.5p
NAT1	-0.376445	2.88e-05	sh-circctrip.5p
Rip11	0.119125	0.667396	sh-circctrip.5p
sls	-0.317659	0.0157196	sh-circctrip.5p
